# Auto-SMART: a web-based platform for repair-template design for CRISPR/Cas9 homology-directed editing

**DOI:** 10.64898/2026.09.16.752223

**Authors:** Chuanping Zhao, Yan Cao, Kirill A. Martemyanov

**Author notes:** Corresponding authors: Dr. Kirill Martemyanov Dr. Chuanping Zhao.

## Abstract

Genome engineering via CRISPR/Cas9 has been widely applied in biological research and developing gene therapies. However, genome editing flexibility is strongly constrained by the position and quality of guide RNAs relative to the intended edit: desired edit sites are frequently positioned far from efficient protospacer adjacent motifs (PAM). SMART (Silently Mutate And Repair Template) technique relaxes this constraint by silently mutating the gap between the Cas9 cut and the edit in the repair donor, preserving the encoded protein while expanding the usable guide-RNA design space. Designing such donors manually requires coordinated reasoning over transcript structure, reading frame, candidate protospacers, codon usage, homology arms and the expected edited allele. Auto-SMART is a web platform that automates this process for CRISPR/Cas9-mediated insertion, deletion, point mutation and sequence replacement in coding exons and in introns. Users choose a genome assembly, search a gene symbol or transcript, select a modification site and select an editing operation. Auto-SMART finds nearby *Streptococcus pyogenes* Cas9 (SpCas9) guides, ranks them by predicted on-target activity and cut-to-edit geometry, builds repair templates with synonymous substitutions, automatically recodes residual on-target sites to prevent re-cutting and renders interpretable panels for the target locus, donor template and locus after HDR, together with a downloadable report and a Primer3 genotyping handoff. The web application for Auto-SMART is freely available at https://auto-smart.chuanping.org/.
