## Supplementary material for "Auto-SMART: a web-based platform for repair-template design for CRISPR/Cas9 homology-directed editing": All benchmark datasets underlying Figures 4, 6 and 7 are provided as Supplementary data (Supplementary Tables S1-S6).

### Sheet: S1
Table S1. Re-cut avoidance outcomes over 1152 designs in 36 human genes (Figure 4D)
outcome	designs	pct_of_all_designs	pct_of_designs_with_residual_site
no residual site after HDR	981	85.2
residual site, blocked by PAM disruption	38	3.3	22.2
residual site, blocked by seed recoding	132	11.5	77.2
residual site, unresolvable (flagged)	1	0.1	0.6
TOTAL designs	1152	100
TOTAL with residual site	171	14.8	100
silently neutralized	170	14.8	99.4

### Sheet: S2
Table S2. Per-assembly coverage and design throughput (Figure 6A,B)
species	assembly	taxid	codon_usage_table	distinct_genes	designs	pass	fail	median_ms	p25_ms	p75_ms
Homo sapiens	hg38	9606	bundled	30	120	120	0	354	96	1875
Mus musculus	mm39	10090	bundled	30	120	120	0	344	118	1708
Rattus norvegicus	rn7	10116	bundled	30	120	120	0	288	103	1043
Danio rerio	danRer11	7955	bundled	30	120	120	0	230	120	355
Drosophila melanogaster	dm6	7227	bundled	30	120	120	0	104	75	220
Caenorhabditis elegans	ce11	6239	bundled	30	120	120	0	115	73	235
Saccharomyces cerevisiae S288C	sacCer3	559292	bundled	30	120	120	0	54	43	69
Gallus gallus	galGal6	9031	bundled	30	120	120	0	256	83	441
Canis lupus familiaris	canFam6	9615	bundled	30	120	120	0	236	77	656
Bos taurus	bosTau9	9913	bundled	30	120	120	0	232	75	735
Gorilla gorilla gorilla	gorGor6	9595	fetched live	30	120	120	0	234	78	1466
Pongo pygmaeus abelii	ponAbe3	9601	fetched live	30	120	120	0	258	90	1372
Nomascus leucogenys	nomLeu3	61853	fetched live	30	120	120	0	196	77	1530
Papio anubis	papAnu4	9555	fetched live	30	120	120	0	318	76	1428
Macaca fascicularis	macFas5	9541	fetched live	30	120	120	0	240	74	1426
Cavia porcellus	cavPor3	10141	fetched live	30	120	120	0	191	60	772
Oryctolagus cuniculus	oryCun2	9986	fetched live	30	120	120	0	156	59	1284
Ailuropoda melanoleuca	ailMel1	9646	fetched live	30	120	120	0	219	60	598
Meleagris gallopavo	melGal5	9103	fetched live	30	120	120	0	166	53	450
Taeniopygia guttata	taeGut2	59729	fetched live	30	120	120	0	249	70	459

### Sheet: S3
Table S3. Design throughput by editing application (Figure 6B)
application	n_designs	median_ms	p25_ms	p75_ms	min_ms	max_ms
Insertion	600	284	107	999	33	34636
Deletion	600	154	67	517	26	10569
Point Mutation	600	160	68	521	25	10531
Sequence Replacement	600	164	68	505	27	11558

### Sheet: S4
Table S4. Transcript-to-UniProt-canonical concordance (Figure 6C)
species	transcript_set	comparable_genes	exact_matches	exact_match_pct	mismatches	length_mismatches	same_length_sequence_mismatches
human	all RefSeq transcripts	600	546	91	54	51	3
human	RefSeq Select only	599	546	91.2	53	50	3
mouse	all RefSeq transcripts	600	498	83	102	73	29
mouse	RefSeq Select only	585	498	85.1	87	58	29

### Sheet: S5
Table S5. Usable guide supply vs allowed cut-to-edit distance, 4000 coding edit sites in 100 human genes (Figure 7A,B). Figure 7C is a per-site distribution: its source is Figure7C_per_site_best_score.csv in the Figure_7C_best_achievable_activity folder, not this summary.
allowed_cut_to_edit_distance_bp	pct_sites_with_any_usable_guide	pct_sites_with_guide_score_ge_60	median_usable_guides	mean_usable_guides	median_best_on_target_score	sites_with_no_guide_in_range
0	15.4	3.1	0	0.16	50	3383
5	75.6	27.9	1	1.62	56	977
10	91.4	44.2	3	3.01	59	343
15	96.4	56.8	4	4.42	61	143
20	98.3	65.5	5	5.81	63	69
30	99.5	76.5	8	8.36	65	22
40	99.7	83	10	10.77	66	13
50	99.8	87	12	12.99	67	10
75	99.8	92.1	16	17.79	68	9
100	99.8	93.8	19	21.57	69	9

### Sheet: S6
Table S6. Codon-usage perturbation by recoding strategy over the 59 recodable human codons (Figure 7D). Auto-SMART reduces perturbation by 36% per codon type (26% abundance-weighted) versus codon optimization; the two rules pick a different codon for 40.7% of codons.
strategy	codons	mean_abs_delta_rscu	mean_abs_delta_rscu_abundance_weighted	median_abs_delta	max_abs_delta	pct_shift_over_0.10	pct_shift_over_0.25
Auto-SMART (closest frequency)	59	0.067	0.0743	0.0371	0.433	20.3	3.4
Codon optimization (most frequent)	59	0.1054	0.1	0.0661	0.433	40.7	8.5
Random synonymous	59	0.1028	0.1074	0.0822	0.433	42.4	5.1
